# Benchmarking generative AI tools for literature retrieval and summarization in genomic variant interpretation

**DOI:** 10.1101/2025.09.29.679212

**Authors:** Andrea Gazzo, Silvia Berardelli, Matteo Biancospino, Lorenzo Cuollo, Flavia Dei Zotti, Emanuela Ferraro, Antonio Marra, Enrico Tartarotti, Paolo Magni

## Abstract

**Background:** Generative AI is increasingly used to extract structured information across domains, but its reliability in academic and clinical research, where precision and accuracy are essential, remains largely unexplored. This study evaluates the ability of Large Language Models (LLMs)-based algorithms to generate accurate, literature-based summaries of human genomic variants, with a focus on real-world usability.

**Results:** We benchmarked five open-access generative AI platforms—ChatGPT, MistralAI, VarChat, Perplexity, and ScholarAI—across 40 curated variants equally divided between somatic and germline settings. For each variant, summary reports were generated and blindly evaluated by domain experts using five defined metrics. VarChat emerged as the top-ranked tool, showing the highest summarization accuracy, citation relevance, and robustness against hallucinations. Gpt-4o consistently ranked second, showing particularly stable robustness in conditions where the literature was scarce. Perplexity and ScholarAI, despite being literature-focused, ranked lowest across most metrics. Tool performance was strongly influenced by the availability of peer-reviewed literature, confirming that current generative models remain sensitive to data scarcity.

**Conclusions:** Our findings highlight the heterogeneity of current generative AI tools in genomic variant interpretation workflows. While some platforms already provide useful outputs, reliable integration into basic and clinical research requires expert validation and domain-related fine-tuning. This work provides for the first time a curated benchmark for assessing LLM-generated content in variant genomics and underscores the need for caution when using these tools to support variant interpretation.
