## Supplementary material for "Benchmarking generative AI tools for literature retrieval and summarization in genomic variant interpretation": evaluation_data.csv

Gene	Variant	Type	References	Tool number	Tool name	Reviewer	Summarization Accuracy	Hallucination Robustness	Readability & Usability	Literature Coverage & Relevance	Time Efficiency
EGFR	p.A289V	Somatic	High	1	ScholarAI	1	3	4	3	3	3
EGFR	p.A289V	Somatic	High	2	Perplexity	1	2	2	2	2	2
EGFR	p.A289V	Somatic	High	3	VarChat	1	4	4	4	3	4
EGFR	p.A289V	Somatic	High	4	MistralAI	1	3	2	2	2	2
EGFR	p.A289V	Somatic	High	5	Gpt-4o	1	4	3	3	3	3
SMAD4	p.R361C	Somatic	High	1	MistralAI	1	3	4	3	3	3
SMAD4	p.R361C	Somatic	High	2	VarChat	1	4	4	4	4	4
SMAD4	p.R361C	Somatic	High	3	ScholarAI	1	3	3	3	2	2
SMAD4	p.R361C	Somatic	High	4	Perplexity	1	1	3	1	1	1
SMAD4	p.R361C	Somatic	High	5	Gpt-4o	1	2	3	2	1	1
RET	p.S649L	Somatic	High	1	Gpt-4o	1	4	4	3	3	3
RET	p.S649L	Somatic	High	2	Perplexity	1	2	1	2	2	2
RET	p.S649L	Somatic	High	3	VarChat	1	5	5	5	4	4
RET	p.S649L	Somatic	High	4	ScholarAI	1	3	4	3	2	2
RET	p.S649L	Somatic	High	5	MistralAI	1	3	4	3	3	3
STK11	rs121913321	Somatic	High	1	VarChat	1	4	4	4	4	4
STK11	rs121913321	Somatic	High	2	Gpt-4o	1	4	4	3	3	3
STK11	rs121913321	Somatic	High	3	MistralAI	1	2	3	2	1	2
STK11	rs121913321	Somatic	High	4	Perplexity	1	2	3	2	2	2
STK11	rs121913321	Somatic	High	5	ScholarAI	1	2	3	2	1	2
APC	p.W699*	Somatic	Medium	1	MistralAI	1	3	3	3	1	2
APC	p.W699*	Somatic	Medium	2	Perplexity	1	2	2	1	2	1
APC	p.W699*	Somatic	Medium	3	Gpt-4o	1	4	4	4	4	4
APC	p.W699*	Somatic	Medium	4	ScholarAI	1	3	4	3	2	2
APC	p.W699*	Somatic	Medium	5	VarChat	1	4	4	4	4	4
TSC1	rs118203599	Somatic	Medium	1	Perplexity	1	2	3	2	2	2
TSC1	rs118203599	Somatic	Medium	2	ScholarAI	1	2	4	2	2	2
TSC1	rs118203599	Somatic	Medium	3	VarChat	1	4	3	4	3	4
TSC1	rs118203599	Somatic	Medium	4	Gpt-4o	1	3	2	2	2	2
TSC1	rs118203599	Somatic	Medium	5	MistralAI	1	1	1	1	1	1
CCND1	p.T286I	Somatic	Low	1	ScholarAI	1	3	4	3	2	2
CCND1	p.T286I	Somatic	Low	2	VarChat	1	5	5	5	4	5
CCND1	p.T286I	Somatic	Low	3	Perplexity	1	2	2	2	2	2
CCND1	p.T286I	Somatic	Low	4	MistralAI	1	4	4	3	3	4
CCND1	p.T286I	Somatic	Low	5	Gpt-4o	1	4	4	4	3	3
BRCA1	p.R841W	Somatic	High	1	Gpt-4o	1	2	3	3	3	3
BRCA1	p.R841W	Somatic	High	2	Perplexity	1	1	1	1	1	1
BRCA1	p.R841W	Somatic	High	3	VarChat	1	4	5	5	5	5
BRCA1	p.R841W	Somatic	High	4	ScholarAI	1	2	2	1	2	2
BRCA1	p.R841W	Somatic	High	5	MistralAI	1	2	2	1	2	2
TP53	c.11C>T	Somatic	Medium	1	VarChat	1	4	4	3	3	3
TP53	c.11C>T	Somatic	Medium	2	MistralAI	1	1	1	1	1	1
TP53	c.11C>T	Somatic	Medium	3	ScholarAI	1	2	4	2	1	2
TP53	c.11C>T	Somatic	Medium	4	Perplexity	1	2	2	2	2	2
TP53	c.11C>T	Somatic	Medium	5	Gpt-4o	1	3	3	3	2	3
BRAF	p.Q609H	Somatic	Low	1	MistralAI	1	2	2	3	2	2
BRAF	p.Q609H	Somatic	Low	2	ScholarAI	1	3	3	2	1	1
BRAF	p.Q609H	Somatic	Low	3	Gpt-4o	1	3	3	3	3	3
BRAF	p.Q609H	Somatic	Low	4	VarChat	1	3	3	3	3	3
BRAF	p.Q609H	Somatic	Low	5	Perplexity	1	3	3	3	3	3
TSC1	rs118203599	Somatic	Medium	1	Perplexity	2	4	5	4	2	4
TSC1	rs118203599	Somatic	Medium	2	ScholarAI	2	4	4	3	1	3
TSC1	rs118203599	Somatic	Medium	3	VarChat	2	5	5	2	5	5
TSC1	rs118203599	Somatic	Medium	4	Gpt-4o	2	4	5	4	4	4
TSC1	rs118203599	Somatic	Medium	5	MistralAI	2	3	4	3	1	2
TP53	c.11C>T	Somatic	Medium	1	VarChat	2	4	5	4	5	4
TP53	c.11C>T	Somatic	Medium	2	MistralAI	2	4	5	3	3	3
TP53	c.11C>T	Somatic	Medium	3	ScholarAI	2	3	3	3	1	3
TP53	c.11C>T	Somatic	Medium	4	Perplexity	2	4	4	3	2	4
TP53	c.11C>T	Somatic	Medium	5	Gpt-4o	2	4	4	4	4	4
STK11	rs121913321	Somatic	High	1	VarChat	2	4	5	4	5	5
STK11	rs121913321	Somatic	High	2	Gpt-4o	2	5	4	4	5	4
STK11	rs121913321	Somatic	High	3	MistralAI	2	3	4	4	2	3
STK11	rs121913321	Somatic	High	4	Perplexity	2	4	5	2	4	4
STK11	rs121913321	Somatic	High	5	ScholarAI	2	3	4	3	1	3
SMAD4	p.R361C	Somatic	High	1	MistralAI	2	4	5	4	4	5
SMAD4	p.R361C	Somatic	High	2	VarChat	2	5	5	5	5	5
SMAD4	p.R361C	Somatic	High	3	ScholarAI	2	3	4	2	2	3
SMAD4	p.R361C	Somatic	High	4	Perplexity	2	4	4	2	4	4
SMAD4	p.R361C	Somatic	High	5	Gpt-4o	2	4	3	3	4	4
EGFR	p.A289V	Somatic	High	1	ScholarAI	2	4	5	4	3	4
EGFR	p.A289V	Somatic	High	2	Perplexity	2	4	5	4	4	4
EGFR	p.A289V	Somatic	High	3	VarChat	2	5	5	4	5	5
EGFR	p.A289V	Somatic	High	4	MistralAI	2	4	4	4	3	4
EGFR	p.A289V	Somatic	High	5	Gpt-4o	2	3	5	3	4	3
BRAF	p.Q609H	Somatic	Low	1	MistralAI	2	3	4	3	3	3
BRAF	p.Q609H	Somatic	Low	2	ScholarAI	2	3	3	3	1	3
BRAF	p.Q609H	Somatic	Low	3	Gpt-4o	2	5	4	4	4	4
BRAF	p.Q609H	Somatic	Low	4	VarChat	2	4	5	3	5	4
BRAF	p.Q609H	Somatic	Low	5	Perplexity	2	4	3	3	4	3
BRCA1	p.R841W	Somatic	High	1	Gpt-4o	2	3	5	4	4	4
BRCA1	p.R841W	Somatic	High	2	Perplexity	2	5	5	2	3	4
BRCA1	p.R841W	Somatic	High	3	VarChat	2	4	5	4	5	5
BRCA1	p.R841W	Somatic	High	4	ScholarAI	2	3	3	3	2	3
BRCA1	p.R841W	Somatic	High	5	MistralAI	2	3	2	2	3	4
RET	p.S649L	Somatic	High	1	Gpt-4o	2	4	4	3	4	4
RET	p.S649L	Somatic	High	2	Perplexity	2	3	5	3	2	3
RET	p.S649L	Somatic	High	3	VarChat	2	5	5	4	5	4
RET	p.S649L	Somatic	High	4	ScholarAI	2	3	4	3	2	3
RET	p.S649L	Somatic	High	5	MistralAI	2	4	5	4	5	5
CCND1	p.T286I	Somatic	Low	1	ScholarAI	2	3	4	3	1	4
CCND1	p.T286I	Somatic	Low	2	VarChat	2	4	5	4	2	4
CCND1	p.T286I	Somatic	Low	3	Perplexity	2	4	5	2	5	4
CCND1	p.T286I	Somatic	Low	4	MistralAI	2	3	4	4	2	3
CCND1	p.T286I	Somatic	Low	5	Gpt-4o	2	5	3	2	5	5
APC	p.W699*	Somatic	Medium	1	MistralAI	2	4	5	4	2	4
APC	p.W699*	Somatic	Medium	2	Perplexity	2	4	4	4	4	4
APC	p.W699*	Somatic	Medium	3	Gpt-4o	2	5	5	4	4	4
APC	p.W699*	Somatic	Medium	4	ScholarAI	2	3	5	3	2	3
APC	p.W699*	Somatic	Medium	5	VarChat	2	5	5	4	5	5
EGFR	p.A289V	Somatic	High	1	ScholarAI	3	5	4	4	5	5
EGFR	p.A289V	Somatic	High	2	Perplexity	3	3	3	4	3	4
EGFR	p.A289V	Somatic	High	3	VarChat	3	5	5	5	5	5
EGFR	p.A289V	Somatic	High	4	MistralAI	3	4	4	4	4	5
EGFR	p.A289V	Somatic	High	5	Gpt-4o	3	5	5	5	5	5
SMAD4	p.R361C	Somatic	High	1	MistralAI	3	4	4	4	3	4
SMAD4	p.R361C	Somatic	High	2	VarChat	3	5	5	5	4	5
SMAD4	p.R361C	Somatic	High	3	ScholarAI	3	3	2	3	2	3
SMAD4	p.R361C	Somatic	High	4	Perplexity	3	3	2	3	2	3
SMAD4	p.R361C	Somatic	High	5	Gpt-4o	3	4	5	4	5	5
RET	p.S649L	Somatic	High	1	Gpt-4o	3	4	5	5	5	5
RET	p.S649L	Somatic	High	2	Perplexity	3	5	4	5	5	5
RET	p.S649L	Somatic	High	3	VarChat	3	5	5	4	5	5
RET	p.S649L	Somatic	High	4	ScholarAI	3	4	4	4	3	4
RET	p.S649L	Somatic	High	5	MistralAI	3	5	5	4	5	4
STK11	rs121913321	Somatic	High	1	VarChat	3	4	4	5	4	5
STK11	rs121913321	Somatic	High	2	Gpt-4o	3	5	5	5	5	5
STK11	rs121913321	Somatic	High	3	MistralAI	3	4	4	4	4	5
STK11	rs121913321	Somatic	High	4	Perplexity	3	2	1	2	2	2
STK11	rs121913321	Somatic	High	5	ScholarAI	3	4	4	4	3	4
APC	p.W699*	Somatic	Medium	1	MistralAI	3	3	3	3	3	3
APC	p.W699*	Somatic	Medium	2	Perplexity	3	4	4	4	4	4
APC	p.W699*	Somatic	Medium	3	Gpt-4o	3	3	4	4	4	4
APC	p.W699*	Somatic	Medium	4	ScholarAI	3	4	4	4	4	4
APC	p.W699*	Somatic	Medium	5	VarChat	3	5	5	5	5	5
TSC1	rs118203599	Somatic	Medium	1	Perplexity	3	3	4	3	2	5
TSC1	rs118203599	Somatic	Medium	2	ScholarAI	3	4	4	3	3	5
TSC1	rs118203599	Somatic	Medium	3	VarChat	3	4	4	4	5	5
TSC1	rs118203599	Somatic	Medium	4	Gpt-4o	3	5	5	4	4	5
TSC1	rs118203599	Somatic	Medium	5	MistralAI	3	3	3	3	2	3
CCND1	p.T286I	Somatic	Low	1	ScholarAI	3	4	3	4	2	4
CCND1	p.T286I	Somatic	Low	2	VarChat	3	4	4	5	5	5
CCND1	p.T286I	Somatic	Low	3	Perplexity	3	4	4	4	4	5
CCND1	p.T286I	Somatic	Low	4	MistralAI	3	4	4	3	3	4
CCND1	p.T286I	Somatic	Low	5	Gpt-4o	3	5	5	5	5	5
BRCA1	p.R841W	Somatic	High	1	Gpt-4o	3	3	3	3	5	4
BRCA1	p.R841W	Somatic	High	2	Perplexity	3	4	4	4	5	5
BRCA1	p.R841W	Somatic	High	3	VarChat	3	5	5	5	4	5
BRCA1	p.R841W	Somatic	High	4	ScholarAI	3	4	5	3	3	4
BRCA1	p.R841W	Somatic	High	5	MistralAI	3	4	4	4	4	4
TP53	c.11C>T	Somatic	Medium	1	VarChat	3	3	3	3	3	4
TP53	c.11C>T	Somatic	Medium	2	MistralAI	3	4	4	4	4	5
TP53	c.11C>T	Somatic	Medium	3	ScholarAI	3	2	3	2	3	5
TP53	c.11C>T	Somatic	Medium	4	Perplexity	3	4	4	4	4	5
TP53	c.11C>T	Somatic	Medium	5	Gpt-4o	3	4	4	5	5	5
BRAF	p.Q609H	Somatic	Low	1	MistralAI	3	4	4	4	3	5
BRAF	p.Q609H	Somatic	Low	2	ScholarAI	3	2	2	2	2	2
BRAF	p.Q609H	Somatic	Low	3	Gpt-4o	3	4	4	4	4	4
BRAF	p.Q609H	Somatic	Low	4	VarChat	3	5	5	4	5	5
BRAF	p.Q609H	Somatic	Low	5	Perplexity	3	4	4	5	5	5
TOP1	p.G359E	Somatic	Low	1	VarChat	2	5	5	5	4	4
TOP1	p.G359E	Somatic	Low	2	ScholarAI	2	3	5	3	1	3
TOP1	p.G359E	Somatic	Low	3	Gpt-4o	2	4	5	5	5	5
TOP1	p.G359E	Somatic	Low	4	MistralAI	2	4	5	4	1	3
TOP1	p.G359E	Somatic	Low	5	Perplexity	2	4	5	4	3	4
HER2	p.G776V	Somatic	High	1	Perplexity	2	4	5	4	3	3
HER2	p.G776V	Somatic	High	2	Gpt-4o	2	5	5	5	5	5
HER2	p.G776V	Somatic	High	3	VarChat	2	4	5	4	5	4
HER2	p.G776V	Somatic	High	4	ScholarAI	2	4	5	4	3	4
HER2	p.G776V	Somatic	High	5	MistralAI	2	3	3	3	2	2
TET2	p.H1778R	Somatic	High	1	VarChat	2	5	5	5	5	5
TET2	p.H1778R	Somatic	High	2	Perplexity	2	5	5	4	4	5
TET2	p.H1778R	Somatic	High	3	MistralAI	2	4	5	4	3	4
TET2	p.H1778R	Somatic	High	4	ScholarAI	2	3	3	3	2	3
TET2	p.H1778R	Somatic	High	5	Gpt-4o	2	4	5	4	5	4
ARID1A	p.R1989*	Somatic	High	1	Gpt-4o	2	4	5	5	5	5
ARID1A	p.R1989*	Somatic	High	2	VarChat	2	5	5	5	5	5
ARID1A	p.R1989*	Somatic	High	3	ScholarAI	2	4	4	3	2	3
ARID1A	p.R1989*	Somatic	High	4	MistralAI	2	4	5	3	1	3
ARID1A	p.R1989*	Somatic	High	5	Perplexity	2	4	5	4	4	4
SMARCA4	p.R1192C	Somatic	Low	1	ScholarAI	2	4	5	4	2	4
SMARCA4	p.R1192C	Somatic	Low	2	Gpt-4o	2	4	5	4	4	4
SMARCA4	p.R1192C	Somatic	Low	3	MistralAI	2	4	5	3	3	3
SMARCA4	p.R1192C	Somatic	Low	4	VarChat	2	5	5	5	4	5
SMARCA4	p.R1192C	Somatic	Low	5	Perplexity	2	4	4	3	4	3
BRCA2	p.S1882*	Somatic	High	1	Gpt-4o	2	4	5	4	4	3
BRCA2	p.S1882*	Somatic	High	2	VarChat	2	4	5	4	5	5
BRCA2	p.S1882*	Somatic	High	3	Perplexity	2	3	4	3	3	3
BRCA2	p.S1882*	Somatic	High	4	ScholarAI	2	4	5	4	3	4
BRCA2	p.S1882*	Somatic	High	5	MistralAI	2	4	5	4	2	4
ALK	p.R401L	Somatic	Low	1	MistralAI	2	2	2	3	1	2
ALK	p.R401L	Somatic	Low	2	ScholarAI	2	3	4	3	2	3
ALK	p.R401L	Somatic	Low	3	Perplexity	2	4	5	4	4	4
ALK	p.R401L	Somatic	Low	4	VarChat	2	5	5	4	5	5
ALK	p.R401L	Somatic	Low	5	Gpt-4o	2	3	5	4	3	3
PIK3CA	p.E545K	Somatic	High	1	Perplexity	2	4	5	5	4	4
PIK3CA	p.E545K	Somatic	High	2	VarChat	2	3	3	4	4	3
PIK3CA	p.E545K	Somatic	High	3	ScholarAI	2	5	5	4	3	4
PIK3CA	p.E545K	Somatic	High	4	Gpt-4o	2	4	5	3	4	4
PIK3CA	p.E545K	Somatic	High	5	MistralAI	2	3	5	4	3	4
POLE	p.T457R	Somatic	Low	1	Gpt-4o	2	4	5	4	4	4
POLE	p.T457R	Somatic	Low	2	MistralAI	2	4	5	5	4	4
POLE	p.T457R	Somatic	Low	3	ScholarAI	2	3	5	4	1	3
POLE	p.T457R	Somatic	Low	4	Perplexity	2	4	5	4	4	4
POLE	p.T457R	Somatic	Low	5	VarChat	2	5	5	5	5	5
IDH1	p.R132H	Somatic	High	1	VarChat	2	5	5	5	5	5
IDH1	p.R132H	Somatic	High	2	Gpt-4o	2	4	5	4	5	4
IDH1	p.R132H	Somatic	High	3	MistralAI	2	4	5	4	2	4
IDH1	p.R132H	Somatic	High	4	ScholarAI	2	3	4	3	3	3
IDH1	p.R132H	Somatic	High	5	Perplexity	2	4	4	3	4	3
TOP1	p.G359E	Somatic	Low	1	VarChat	3	5	5	5	5	5
TOP1	p.G359E	Somatic	Low	2	ScholarAI	3	2	2	2	2	3
TOP1	p.G359E	Somatic	Low	3	Gpt-4o	3	5	4	4	5	5
TOP1	p.G359E	Somatic	Low	4	MistralAI	3	5	5	5	2	5
TOP1	p.G359E	Somatic	Low	5	Perplexity	3	3	2	3	2	3
HER2	p.G776V	Somatic	High	1	Perplexity	3	3	3	3	4	3
HER2	p.G776V	Somatic	High	2	Gpt-4o	3	4	4	4	4	4
HER2	p.G776V	Somatic	High	3	VarChat	3	4	4	5	5	4
HER2	p.G776V	Somatic	High	4	ScholarAI	3	4	4	4	3	4
HER2	p.G776V	Somatic	High	5	MistralAI	3	3	3	3	2	3
TET2	p.H1778R	Somatic	High	1	VarChat	3	4	5	5	5	5
TET2	p.H1778R	Somatic	High	2	Perplexity	3	4	4	5	4	4
TET2	p.H1778R	Somatic	High	3	MistralAI	3	3	3	4	3	4
TET2	p.H1778R	Somatic	High	4	ScholarAI	3	4	4	4	2	3
TET2	p.H1778R	Somatic	High	5	Gpt-4o	3	4	4	4	4	4
ARID1A	p.R1989*	Somatic	High	1	Gpt-4o	3	4	4	4	5	5
ARID1A	p.R1989*	Somatic	High	2	VarChat	3	5	5	5	5	5
ARID1A	p.R1989*	Somatic	High	3	ScholarAI	3	2	2	2	1	2
ARID1A	p.R1989*	Somatic	High	4	MistralAI	3	3	3	3	3	3
ARID1A	p.R1989*	Somatic	High	5	Perplexity	3	4	4	5	5	4
SMARCA4	p.R1192C	Somatic	Low	1	ScholarAI	3	2	2	2	3	4
SMARCA4	p.R1192C	Somatic	Low	2	Gpt-4o	3	5	5	4	5	5
SMARCA4	p.R1192C	Somatic	Low	3	MistralAI	3	5	5	4	5	5
SMARCA4	p.R1192C	Somatic	Low	4	VarChat	3	5	5	5	5	5
SMARCA4	p.R1192C	Somatic	Low	5	Perplexity	3	3	3	3	2	4
BRCA2	p.S1882*	Somatic	High	1	Gpt-4o	3	3	3	3	3	3
BRCA2	p.S1882*	Somatic	High	2	VarChat	3	4	4	4	4	4
BRCA2	p.S1882*	Somatic	High	3	Perplexity	3	4	4	4	4	4
BRCA2	p.S1882*	Somatic	High	4	ScholarAI	3	4	4	4	4	4
BRCA2	p.S1882*	Somatic	High	5	MistralAI	3	4	4	4	4	4
ALK	p.R401L	Somatic	Low	1	MistralAI	3	2	3	2	2	4
ALK	p.R401L	Somatic	Low	2	ScholarAI	3	3	3	3	3	2
ALK	p.R401L	Somatic	Low	3	Perplexity	3	5	5	4	5	4
ALK	p.R401L	Somatic	Low	4	VarChat	3	4	4	4	4	5
ALK	p.R401L	Somatic	Low	5	Gpt-4o	3	5	5	4	5	5
PIK3CA	p.E545K	Somatic	High	1	Perplexity	3	4	4	4	3	4
PIK3CA	p.E545K	Somatic	High	2	VarChat	3	3	3	3	3	3
PIK3CA	p.E545K	Somatic	High	3	ScholarAI	3	5	5	5	5	4
PIK3CA	p.E545K	Somatic	High	4	Gpt-4o	3	3	3	4	3	3
PIK3CA	p.E545K	Somatic	High	5	MistralAI	3	4	4	4	4	3
POLE	p.T457R	Somatic	Low	1	Gpt-4o	3	5	4	5	4	5
POLE	p.T457R	Somatic	Low	2	MistralAI	3	5	4	3	5	3
POLE	p.T457R	Somatic	Low	3	ScholarAI	3	2	2	2	2	2
POLE	p.T457R	Somatic	Low	4	Perplexity	3	4	4	4	4	4
POLE	p.T457R	Somatic	Low	5	VarChat	3	5	4	5	4	4
IDH1	p.R132H	Somatic	High	1	VarChat	3	5	5	5	5	5
IDH1	p.R132H	Somatic	High	2	Gpt-4o	3	4	4	4	4	4
IDH1	p.R132H	Somatic	High	3	MistralAI	3	4	4	4	3	3
IDH1	p.R132H	Somatic	High	4	ScholarAI	3	3	3	3	3	3
IDH1	p.R132H	Somatic	High	5	Perplexity	3	4	4	4	3	4
TOP1	p.G359E	Somatic	Low	1	VarChat	1	5	4	4	4	4
TOP1	p.G359E	Somatic	Low	2	ScholarAI	1	3	2	2	1	2
TOP1	p.G359E	Somatic	Low	3	Gpt-4o	1	5	4	4	4	4
TOP1	p.G359E	Somatic	Low	4	MistralAI	1	4	4	3	1	2
TOP1	p.G359E	Somatic	Low	5	Perplexity	1	3	3	3	2	2
HER2	p.G776V	Somatic	High	1	Perplexity	1	3	3	3	2	2
HER2	p.G776V	Somatic	High	2	Gpt-4o	1	4	4	4	4	4
HER2	p.G776V	Somatic	High	3	VarChat	1	4	5	4	5	4
HER2	p.G776V	Somatic	High	4	ScholarAI	1	4	4	3	2	3
HER2	p.G776V	Somatic	High	5	MistralAI	1	3	4	3	1	2
TET2	p.H1778R	Somatic	High	1	VarChat	1	5	4	5	4	4
TET2	p.H1778R	Somatic	High	2	Perplexity	1	4	4	4	3	3
TET2	p.H1778R	Somatic	High	3	MistralAI	1	3	3	3	2	2
TET2	p.H1778R	Somatic	High	4	ScholarAI	1	3	3	3	1	1
TET2	p.H1778R	Somatic	High	5	Gpt-4o	1	3	4	3	3	3
ARID1A	p.R1989*	Somatic	High	1	Gpt-4o	1	3	3	3	2	3
ARID1A	p.R1989*	Somatic	High	2	VarChat	1	5	5	5	4	4
ARID1A	p.R1989*	Somatic	High	3	ScholarAI	1	2	3	2	1	2
ARID1A	p.R1989*	Somatic	High	4	MistralAI	1	3	3	2	1	2
ARID1A	p.R1989*	Somatic	High	5	Perplexity	1	4	4	3	3	3
SMARCA4	p.R1192C	Somatic	Low	1	ScholarAI	1	3	3	2	2	2
SMARCA4	p.R1192C	Somatic	Low	2	Gpt-4o	1	3	3	3	3	3
SMARCA4	p.R1192C	Somatic	Low	3	MistralAI	1	4	4	4	3	3
SMARCA4	p.R1192C	Somatic	Low	4	VarChat	1	4	3	4	4	4
SMARCA4	p.R1192C	Somatic	Low	5	Perplexity	1	3	4	3	3	3
BRCA2	p.S1882*	Somatic	High	1	Gpt-4o	1	4	3	3	3	3
BRCA2	p.S1882*	Somatic	High	2	VarChat	1	4	5	4	4	4
BRCA2	p.S1882*	Somatic	High	3	Perplexity	1	2	3	2	2	2
BRCA2	p.S1882*	Somatic	High	4	ScholarAI	1	2	3	3	2	2
BRCA2	p.S1882*	Somatic	High	5	MistralAI	1	2	3	3	1	2
ALK	p.R401L	Somatic	Low	1	MistralAI	1	2	4	2	1	2
ALK	p.R401L	Somatic	Low	2	ScholarAI	1	3	4	3	3	3
ALK	p.R401L	Somatic	Low	3	Perplexity	1	3	3	3	2	3
ALK	p.R401L	Somatic	Low	4	VarChat	1	3	3	3	3	2
ALK	p.R401L	Somatic	Low	5	Gpt-4o	1	3	3	3	2	2
PIK3CA	p.E545K	Somatic	High	1	Perplexity	1	5	4	4	4	4
PIK3CA	p.E545K	Somatic	High	2	VarChat	1	5	5	5	4	4
PIK3CA	p.E545K	Somatic	High	3	ScholarAI	1	5	4	4	3	3
PIK3CA	p.E545K	Somatic	High	4	Gpt-4o	1	5	5	4	4	4
PIK3CA	p.E545K	Somatic	High	5	MistralAI	1	5	4	4	3	3
POLE	p.T457R	Somatic	Low	1	Gpt-4o	1	4	4	3	2	2
POLE	p.T457R	Somatic	Low	2	MistralAI	1	3	4	3	1	2
POLE	p.T457R	Somatic	Low	3	ScholarAI	1	4	3	3	1	2
POLE	p.T457R	Somatic	Low	4	Perplexity	1	4	3	3	2	3
POLE	p.T457R	Somatic	Low	5	VarChat	1	4	4	4	4	4
IDH1	p.R132H	Somatic	High	1	VarChat	1	4	4	4	4	4
IDH1	p.R132H	Somatic	High	2	Gpt-4o	1	4	4	4	3	3
IDH1	p.R132H	Somatic	High	3	MistralAI	1	4	4	3	2	3
IDH1	p.R132H	Somatic	High	4	ScholarAI	1	3	3	3	2	2
IDH1	p.R132H	Somatic	High	5	Perplexity	1	4	4	4	3	4
ATM	c.496G>C	germline	Low	2	Gpt-4o	4	1	1	4	1	3
ATM	c.496G>C	germline	Low	3	MistralAI	4	3	1	3	2	3
CFTR	c.571T>G	germline	Low	1	MistralAI	4	2	2	1	3	2
CFTR	c.571T>G	germline	Low	2	ScholarAI	4	1	2	1	1	1
CFTR	c.571T>G	germline	Low	3	Perplexity	4	2	3	1	2	1
CFTR	c.571T>G	germline	Low	4	VarChat	4	5	5	4	5	5
CFTR	c.571T>G	germline	Low	5	Gpt-4o	4	2	4	3	1	2
BBS12	c.355G>A	germline	Low	1	Perplexity	4	2	1	3	2	2
BBS12	c.355G>A	germline	Low	2	MistralAI	4	4	2	5	1	3
BBS12	c.355G>A	germline	Low	3	ScholarAI	4	3	4	4	4	3
BBS12	c.355G>A	germline	Low	4	Gpt-4o	4	4	4	5	1	4
BBS12	c.355G>A	germline	Low	5	VarChat	4	5	5	5	3	5
TREX1	c.290G>A	germline	Medium	1	Gpt-4o	4	3	4	4	2	3
TREX1	c.290G>A	germline	Medium	2	VarChat	4	5	5	5	4	5
TREX1	c.290G>A	germline	Medium	3	ScholarAI	4	4	4	4	3	4
TREX1	c.290G>A	germline	Medium	4	MistralAI	4	3	2	3	4	3
TREX1	c.290G>A	germline	Medium	5	Perplexity	4	2	4	3	3	2
WAS	c.256C>T	germline	Medium	1	ScholarAI	4	3	2	3	2	2
WAS	c.256C>T	germline	Medium	2	Gpt-4o	4	4	4	4	3	3
WAS	c.256C>T	germline	Medium	3	MistralAI	4	4	5	4	3	4
WAS	c.256C>T	germline	Medium	4	VarChat	4	4	2	5	4	4
WAS	c.256C>T	germline	Medium	5	Perplexity	4	1	1	1	1	1
MTHFR	c.C677T	germline	High	1	VarChat	4	4	5	4	5	5
MTHFR	c.C677T	germline	High	2	ScholarAI	4	4	5	4	3	3
MTHFR	c.C677T	germline	High	3	Gpt-4o	4	4	5	5	3	5
MTHFR	c.C677T	germline	High	4	MistralAI	4	4	5	5	3	5
MTHFR	c.C677T	germline	High	5	Perplexity	4	4	4	2	4	4
RAG1	c.256_257del	germline	High	1	Perplexity	4	4	5	4	3	3
RAG1	c.256_257del	germline	High	2	Gpt-4o	4	3	5	3	2	3
RAG1	c.256_257del	germline	High	3	VarChat	4	5	5	5	5	5
RAG1	c.256_257del	germline	High	4	ScholarAI	4	3	3	3	3	2
RAG1	c.256_257del	germline	High	5	MistralAI	4	5	5	3	4	4
SLC24A5	rs1426654	germline	High	1	Gpt-4o	4	4	5	5	3	5
SLC24A5	rs1426654	germline	High	2	MistralAI	4	4	5	5	2	5
SLC24A5	rs1426654	germline	High	3	ScholarAI	4	5	5	5	4	5
SLC24A5	rs1426654	germline	High	4	Perplexity	4	2	4	3	3	3
SLC24A5	rs1426654	germline	High	5	VarChat	4	5	5	5	5	5
SERPINA1	c.1096G>A	germline	High	1	VarChat	4	5	5	5	4	5
SERPINA1	c.1096G>A	germline	High	2	Perplexity	4	2	3	3	2	2
SERPINA1	c.1096G>A	germline	High	3	MistralAI	4	4	5	5	3	4
SERPINA1	c.1096G>A	germline	High	4	ScholarAI	4	2	3	3	3	3
SERPINA1	c.1096G>A	germline	High	5	Gpt-4o	4	4	5	4	2	3
HBB	c.20A>T	germline	High	1	MistralAI	4	4	4	4	2	4
HBB	c.20A>T	germline	High	2	VarChat	4	5	5	4	4	5
HBB	c.20A>T	germline	High	3	ScholarAI	4	4	5	4	3	4
HBB	c.20A>T	germline	High	4	Gpt-4o	4	4	5	4	2	4
HBB	c.20A>T	germline	High	5	Perplexity	4	4	5	2	2	3
ATM	c.496G>C	germline	Low	5	Perplexity	4	2	3	2	2	2
ATM	c.496G>C	germline	Low	4	ScholarAI	4	2	3	4	2	3
ATM	c.496G>C	germline	Low	1	VarChat	4	4	4	5	5	4
ATM	c.496G>C	germline	Low	2	Gpt-4o	5	2	2	3	4	3
ATM	c.496G>C	germline	Low	3	MistralAI	5	3	3	3	1	1
ATM	c.496G>C	germline	Low	5	Perplexity	5	3	4	3	2	2
CFTR	c.571T>G	germline	Low	1	MistralAI	5	4	3	3	1	3
CFTR	c.571T>G	germline	Low	2	ScholarAI	5	3	5	2	1	2
CFTR	c.571T>G	germline	Low	3	Perplexity	5	4	5	5	3	3
CFTR	c.571T>G	germline	Low	4	VarChat	5	4	5	5	4	4
CFTR	c.571T>G	germline	Low	5	Gpt-4o	5	4	4	4	3	3
BBS12	c.355G>A	germline	Low	1	Perplexity	5	2	3	3	2	3
BBS12	c.355G>A	germline	Low	2	MistralAI	5	4	4	4	1	2
BBS12	c.355G>A	germline	Low	3	ScholarAI	5	4	5	4	4	4
BBS12	c.355G>A	germline	Low	4	Gpt-4o	5	4	4	4	4	3
BBS12	c.355G>A	germline	Low	5	VarChat	5	5	5	5	3	3
TREX1	c.290G>A	germline	Medium	1	Gpt-4o	5	3	4	4	4	3
TREX1	c.290G>A	germline	Medium	2	VarChat	5	5	5	5	4	4
TREX1	c.290G>A	germline	Medium	3	ScholarAI	5	4	5	4	4	4
TREX1	c.290G>A	germline	Medium	4	MistralAI	5	4	3	3	3	3
TREX1	c.290G>A	germline	Medium	5	Perplexity	5	3	5	4	3	3
WAS	c.256C>T	germline	Medium	1	ScholarAI	5	3	5	4	1	2
WAS	c.256C>T	germline	Medium	2	Gpt-4o	5	4	5	4	3	3
WAS	c.256C>T	germline	Medium	3	MistralAI	5	3	3	3	2	2
WAS	c.256C>T	germline	Medium	4	VarChat	5	5	5	5	3	4
WAS	c.256C>T	germline	Medium	5	Perplexity	5	2	5	3	1	1
MTHFR	c.C677T	germline	High	1	VarChat	5	3	5	5	5	4
MTHFR	c.C677T	germline	High	2	ScholarAI	5	4	4	4	4	4
MTHFR	c.C677T	germline	High	3	Gpt-4o	5	3	4	4	3	4
MTHFR	c.C677T	germline	High	4	MistralAI	5	3	4	4	3	3
MTHFR	c.C677T	germline	High	5	Perplexity	5	2	5	4	1	2
RAG1	c.256_257del	germline	High	1	Perplexity	5	4	4	3	2	2
RAG1	c.256_257del	germline	High	2	Gpt-4o	5	3	5	3	3	3
RAG1	c.256_257del	germline	High	3	VarChat	5	5	5	4	4	4
RAG1	c.256_257del	germline	High	4	ScholarAI	5	3	5	4	3	3
RAG1	c.256_257del	germline	High	5	MistralAI	5	4	5	4	3	4
SLC24A5	rs1426654	germline	High	1	Gpt-4o	5	3	5	4	5	4
SLC24A5	rs1426654	germline	High	2	MistralAI	5	3	4	3	2	3
SLC24A5	rs1426654	germline	High	3	ScholarAI	5	5	5	4	2	4
SLC24A5	rs1426654	germline	High	4	Perplexity	5	3	5	3	4	3
SLC24A5	rs1426654	germline	High	5	VarChat	5	4	5	4	5	4
SERPINA1	c.1096G>A	germline	High	1	VarChat	5	5	5	5	4	4
SERPINA1	c.1096G>A	germline	High	2	Perplexity	5	2	4	3	1	2
SERPINA1	c.1096G>A	germline	High	3	MistralAI	5	4	5	4	2	3
SERPINA1	c.1096G>A	germline	High	4	ScholarAI	5	3	4	3	3	2
SERPINA1	c.1096G>A	germline	High	5	Gpt-4o	5	5	5	5	4	4
HBB	c.20A>T	germline	High	1	MistralAI	5	3	4	4	1	2
HBB	c.20A>T	germline	High	2	VarChat	5	4	4	5	4	3
HBB	c.20A>T	germline	High	3	ScholarAI	5	5	5	5	4	4
HBB	c.20A>T	germline	High	4	Gpt-4o	5	3	5	4	3	3
HBB	c.20A>T	germline	High	5	Perplexity	5	4	4	4	3	4
ATM	c.496G>C	germline	Low	4	ScholarAI	5	3	5	4	2	2
ATM	c.496G>C	germline	Low	1	VarChat	5	4	5	5	4	5
ATM	c.496G>C	germline	Low	2	Gpt-4o	6	2	3	2	2	2
ATM	c.496G>C	germline	Low	3	MistralAI	6	3	4	3	2	3
ATM	c.496G>C	germline	Low	5	Perplexity	6	2	5	4	2	2
ATM	c.496G>C	germline	Low	4	ScholarAI	6	3	5	4	2	3
ATM	c.496G>C	germline	Low	1	VarChat	6	4	5	5	4	5
CFTR	c.571T>G	germline	Low	1	MistralAI	6	3	3	3	3	3
CFTR	c.571T>G	germline	Low	2	ScholarAI	6	2	5	4	1	2
CFTR	c.571T>G	germline	Low	3	Perplexity	6	3	4	4	2	3
CFTR	c.571T>G	germline	Low	4	VarChat	6	5	5	5	4	5
CFTR	c.571T>G	germline	Low	5	Gpt-4o	6	2	2	3	2	2
BBS12	c.355G>A	germline	Low	1	Perplexity	6	3	3	3	2	2
BBS12	c.355G>A	germline	Low	2	MistralAI	6	5	5	4	2	3
BBS12	c.355G>A	germline	Low	3	ScholarAI	6	4	5	4	4	4
BBS12	c.355G>A	germline	Low	4	Gpt-4o	6	4	5	3	3	4
BBS12	c.355G>A	germline	Low	5	VarChat	6	4	5	3	2	3
TREX1	c.290G>A	germline	Medium	1	Gpt-4o	6	5	5	5	3	4
TREX1	c.290G>A	germline	Medium	2	VarChat	6	4	5	4	5	4
TREX1	c.290G>A	germline	Medium	3	ScholarAI	6	5	5	4	4	4
TREX1	c.290G>A	germline	Medium	4	MistralAI	6	4	5	3	3	3
TREX1	c.290G>A	germline	Medium	5	Perplexity	6	4	4	3	3	3
WAS	c.256C>T	germline	Medium	1	ScholarAI	6	2	2	2	1	1
WAS	c.256C>T	germline	Medium	2	Gpt-4o	6	3	4	4	3	3
WAS	c.256C>T	germline	Medium	3	MistralAI	6	4	4	5	3	4
WAS	c.256C>T	germline	Medium	4	VarChat	6	4	5	5	3	4
WAS	c.256C>T	germline	Medium	5	Perplexity	6	2	2	2	1	1
MTHFR	c.C677T	germline	High	1	VarChat	6	5	4	5	5	4
MTHFR	c.C677T	germline	High	2	ScholarAI	6	3	5	4	3	3
MTHFR	c.C677T	germline	High	3	Gpt-4o	6	4	4	4	3	3
MTHFR	c.C677T	germline	High	4	MistralAI	6	4	5	4	2	3
MTHFR	c.C677T	germline	High	5	Perplexity	6	3	5	3	2	2
RAG1	c.256_257del	germline	High	1	Perplexity	6	3	5	4	3	3
RAG1	c.256_257del	germline	High	2	Gpt-4o	6	3	5	3	3	3
RAG1	c.256_257del	germline	High	3	VarChat	6	5	5	5	5	5
RAG1	c.256_257del	germline	High	4	ScholarAI	6	3	5	4	3	3
RAG1	c.256_257del	germline	High	5	MistralAI	6	4	5	4	4	4
SLC24A5	rs1426654	germline	High	1	Gpt-4o	6	3	4	3	3	2
SLC24A5	rs1426654	germline	High	2	MistralAI	6	3	5	3	3	3
SLC24A5	rs1426654	germline	High	3	ScholarAI	6	4	5	3	4	3
SLC24A5	rs1426654	germline	High	4	Perplexity	6	3	5	2	2	2
SLC24A5	rs1426654	germline	High	5	VarChat	6	4	5	5	5	5
SERPINA1	c.1096G>A	germline	High	1	VarChat	6	4	5	5	5	5
SERPINA1	c.1096G>A	germline	High	2	Perplexity	6	2	5	3	2	2
SERPINA1	c.1096G>A	germline	High	3	MistralAI	6	5	5	5	2	3
SERPINA1	c.1096G>A	germline	High	4	ScholarAI	6	3	5	4	3	3
SERPINA1	c.1096G>A	germline	High	5	Gpt-4o	6	3	5	3	4	2
HBB	c.20A>T	germline	High	1	MistralAI	6	5	5	5	3	4
HBB	c.20A>T	germline	High	2	VarChat	6	4	5	4	5	4
HBB	c.20A>T	germline	High	3	ScholarAI	6	5	5	4	4	4
HBB	c.20A>T	germline	High	4	Gpt-4o	6	4	5	3	3	3
HBB	c.20A>T	germline	High	5	Perplexity	6	4	4	3	3	3
FAS	p.Arg250Gln	germline	Low	1	VarChat	4	5	5	5	5	5
FAS	p.Arg250Gln	germline	Low	2	ScholarAI	4	3	4	3	1	1
FAS	p.Arg250Gln	germline	Low	3	Gpt-4o	4	4	5	4	3	4
FAS	p.Arg250Gln	germline	Low	4	MistralAI	4	3	4	3	1	1
FAS	p.Arg250Gln	germline	Low	5	Perplexity	4	3	4	4	4	3
HTT	c.529-3C>T	germline	Low	1	Perplexity	4	2	5	3	4	3
HTT	c.529-3C>T	germline	Low	2	Gpt-4o	4	5	3	5	3	5
HTT	c.529-3C>T	germline	Low	3	VarChat	4	4	3	4	1	2
HTT	c.529-3C>T	germline	Low	4	ScholarAI	4	3	3	3	1	2
HTT	c.529-3C>T	germline	Low	5	MistralAI	4	3	3	5	3	4
PAH	p.R408R	germline	Low	1	MistralAI	4	4	5	5	2	4
PAH	p.R408R	germline	Low	2	ScholarAI	4	5	5	5	1	4
PAH	p.R408R	germline	Low	3	Perplexity	4	3	5	3	3	3
PAH	p.R408R	germline	Low	4	VarChat	4	2	5	2	1	1
PAH	p.R408R	germline	Low	5	Gpt-4o	4	4	5	4	3	4
UBE3A	c.2616_*6del	germline	Low	1	Gpt-4o	4	3	5	4	3	4
UBE3A	c.2616_*6del	germline	Low	2	MistralAI	4	5	5	3	3	3
UBE3A	c.2616_*6del	germline	Low	3	ScholarAI	4	3	4	2	1	2
UBE3A	c.2616_*6del	germline	Low	4	Perplexity	4	4	5	3	4	3
UBE3A	c.2616_*6del	germline	Low	5	VarChat	4	4	4	4	1	3
LMNA	p.R482W	germline	High	1	ScholarAI	4	4	5	4	2	3
LMNA	p.R482W	germline	High	2	Perplexity	4	3	4	3	4	3
LMNA	p.R482W	germline	High	3	Gpt-4o	4	3	4	3	3	3
LMNA	p.R482W	germline	High	4	VarChat	4	5	5	3	4	3
LMNA	p.R482W	germline	High	5	MistralAI	4	5	4	4	3	4
PAH	p.R408W	germline	High	1	VarChat	4	5	5	5	5	5
PAH	p.R408W	germline	High	2	Gpt-4o	4	4	5	3	4	3
PAH	p.R408W	germline	High	3	MistralAI	4	4	5	4	4	4
PAH	p.R408W	germline	High	4	ScholarAI	4	5	5	5	4	5
PAH	p.R408W	germline	High	5	Perplexity	4	4	5	5	3	3
G6PD	p.S188F	germline	High	1	Perplexity	4	4	5	3	4	4
G6PD	p.S188F	germline	High	2	MistralAI	4	4	4	4	2	3
G6PD	p.S188F	germline	High	3	ScholarAI	4	2	2	1	1	1
G6PD	p.S188F	germline	High	4	Gpt-4o	4	4	5	4	4	4
G6PD	p.S188F	germline	High	5	VarChat	4	5	5	5	5	5
KCNQ1	p.Ala341Glu	germline	High	1	VarChat	4	5	5	5	5	5
KCNQ1	p.Ala341Glu	germline	High	2	Perplexity	4	2	4	2	2	2
KCNQ1	p.Ala341Glu	germline	High	3	MistralAI	4	4	5	4	3	4
KCNQ1	p.Ala341Glu	germline	High	4	ScholarAI	4	3	4	3	1	1
KCNQ1	p.Ala341Glu	germline	High	5	Gpt-4o	4	4	5	3	2	3
PRPH2	p.L185P	germline	High	1	MistralAI	4	4	5	5	3	4
PRPH2	p.L185P	germline	High	2	VarChat	4	5	5	4	4	5
PRPH2	p.L185P	germline	High	3	ScholarAI	4	3	4	4	1	2
PRPH2	p.L185P	germline	High	4	Gpt-4o	4	3	5	4	4	4
PRPH2	p.L185P	germline	High	5	Perplexity	4	2	4	2	3	2
BMPR2	p.R491W	germline	High	1	Gpt-4o	4	4	4	4	3	4
BMPR2	p.R491W	germline	High	2	ScholarAI	4	4	5	4	2	3
BMPR2	p.R491W	germline	High	3	Perplexity	4	2	4	2	2	2
BMPR2	p.R491W	germline	High	4	VarChat	4	5	5	5	5	5
BMPR2	p.R491W	germline	High	5	MistralAI	4	4	5	4	3	4
FAS	p.Arg250Gln	germline	Low	1	VarChat	5	4	5	5	5	5
FAS	p.Arg250Gln	germline	Low	2	ScholarAI	5	4	4	4	1	3
FAS	p.Arg250Gln	germline	Low	3	Gpt-4o	5	5	5	5	5	5
FAS	p.Arg250Gln	germline	Low	4	MistralAI	5	3	2	3	1	3
FAS	p.Arg250Gln	germline	Low	5	Perplexity	5	4	4	5	4	5
HTT	c.529-3C>T	germline	Low	1	Perplexity	5	4	5	4	5	4
HTT	c.529-3C>T	germline	Low	2	Gpt-4o	5	4	4	4	3	3
HTT	c.529-3C>T	germline	Low	3	VarChat	5	3	4	3	1	2
HTT	c.529-3C>T	germline	Low	4	ScholarAI	5	3	3	3	1	2
HTT	c.529-3C>T	germline	Low	5	MistralAI	5	5	5	5	2	4
PAH	p.R408R	germline	Low	1	MistralAI	5	5	5	5	4	5
PAH	p.R408R	germline	Low	2	ScholarAI	5	5	5	5	1	4
PAH	p.R408R	germline	Low	3	Perplexity	5	4	5	4	4	4
PAH	p.R408R	germline	Low	4	VarChat	5	3	5	4	1	3
PAH	p.R408R	germline	Low	5	Gpt-4o	5	5	5	5	3	4
UBE3A	c.2616_*6del	germline	Low	1	Gpt-4o	5	4	5	4	4	4
UBE3A	c.2616_*6del	germline	Low	2	MistralAI	5	4	5	5	3	4
UBE3A	c.2616_*6del	germline	Low	3	ScholarAI	5	4	5	4	1	3
UBE3A	c.2616_*6del	germline	Low	4	Perplexity	5	5	5	4	5	5
UBE3A	c.2616_*6del	germline	Low	5	VarChat	5	2	5	2	1	2
LMNA	p.R482W	germline	High	1	ScholarAI	5	4	5	4	4	4
LMNA	p.R482W	germline	High	2	Perplexity	5	4	5	4	3	4
LMNA	p.R482W	germline	High	3	Gpt-4o	5	3	5	3	4	3
LMNA	p.R482W	germline	High	4	VarChat	5	4	5	5	5	5
LMNA	p.R482W	germline	High	5	MistralAI	5	4	5	4	4	4
PAH	p.R408W	germline	High	1	VarChat	5	4	4	4	5	4
PAH	p.R408W	germline	High	2	Gpt-4o	5	4	5	4	5	4
PAH	p.R408W	germline	High	3	MistralAI	5	4	5	4	3	4
PAH	p.R408W	germline	High	4	ScholarAI	5	4	5	4	2	3
PAH	p.R408W	germline	High	5	Perplexity	5	4	5	4	2	3
G6PD	p.S188F	germline	High	1	Perplexity	5	3	5	4	3	4
G6PD	p.S188F	germline	High	2	MistralAI	5	4	5	4	3	4
G6PD	p.S188F	germline	High	3	ScholarAI	5	2	4	3	1	2
G6PD	p.S188F	germline	High	4	Gpt-4o	5	4	5	4	5	4
G6PD	p.S188F	germline	High	5	VarChat	5	4	5	5	5	4
KCNQ1	p.Ala341Glu	germline	High	1	VarChat	5	2	5	3	2	2
KCNQ1	p.Ala341Glu	germline	High	2	Perplexity	5	4	5	4	4	4
KCNQ1	p.Ala341Glu	germline	High	3	MistralAI	5	4	5	4	4	4
KCNQ1	p.Ala341Glu	germline	High	4	ScholarAI	5	3	5	3	1	2
KCNQ1	p.Ala341Glu	germline	High	5	Gpt-4o	5	4	5	4	3	4
PRPH2	p.L185P	germline	High	1	MistralAI	5	4	5	4	3	3
PRPH2	p.L185P	germline	High	2	VarChat	5	4	5	4	5	5
PRPH2	p.L185P	germline	High	3	ScholarAI	5	4	5	4	2	3
PRPH2	p.L185P	germline	High	4	Gpt-4o	5	4	5	4	4	4
PRPH2	p.L185P	germline	High	5	Perplexity	5	3	4	3	2	3
BMPR2	p.R491W	germline	High	1	Gpt-4o	5	4	5	3	4	4
BMPR2	p.R491W	germline	High	2	ScholarAI	5	4	5	4	1	4
BMPR2	p.R491W	germline	High	3	Perplexity	5	3	5	3	3	3
BMPR2	p.R491W	germline	High	4	VarChat	5	5	5	4	5	4
BMPR2	p.R491W	germline	High	5	MistralAI	5	2	4	2	1	2
FAS	p.Arg250Gln	germline	Low	1	VarChat	6	4	5	4	5	4
FAS	p.Arg250Gln	germline	Low	2	ScholarAI	6	2	3	3	1	2
FAS	p.Arg250Gln	germline	Low	3	Gpt-4o	6	3	4	3	4	3
FAS	p.Arg250Gln	germline	Low	4	MistralAI	6	3	3	3	1	2
FAS	p.Arg250Gln	germline	Low	5	Perplexity	6	3	4	3	4	3
HTT	c.529-3C>T	germline	Low	1	Perplexity	6	3	5	3	3	3
HTT	c.529-3C>T	germline	Low	2	Gpt-4o	6	4	5	4	4	4
HTT	c.529-3C>T	germline	Low	3	VarChat	6	4	5	4	1	3
HTT	c.529-3C>T	germline	Low	4	ScholarAI	6	3	4	4	1	2
HTT	c.529-3C>T	germline	Low	5	MistralAI	6	3	4	4	2	2
PAH	p.R408R	germline	Low	1	MistralAI	6	4	4	4	3	3
PAH	p.R408R	germline	Low	2	ScholarAI	6	5	5	5	3	4
PAH	p.R408R	germline	Low	3	Perplexity	6	3	4	3	3	3
PAH	p.R408R	germline	Low	4	VarChat	6	3	4	3	3	3
PAH	p.R408R	germline	Low	5	Gpt-4o	6	3	5	4	4	3
UBE3A	c.2616_*6del	germline	Low	1	Gpt-4o	6	4	4	4	3	4
UBE3A	c.2616_*6del	germline	Low	2	MistralAI	6	4	4	4	4	4
UBE3A	c.2616_*6del	germline	Low	3	ScholarAI	6	2	3	3	1	1
UBE3A	c.2616_*6del	germline	Low	4	Perplexity	6	3	4	4	2	3
UBE3A	c.2616_*6del	germline	Low	5	VarChat	6	3	3	2	1	2
LMNA	p.R482W	germline	High	1	ScholarAI	6	5	5	5	4	4
LMNA	p.R482W	germline	High	2	Perplexity	6	4	5	4	4	4
LMNA	p.R482W	germline	High	3	Gpt-4o	6	3	5	3	3	3
LMNA	p.R482W	germline	High	4	VarChat	6	5	5	5	5	5
LMNA	p.R482W	germline	High	5	MistralAI	6	4	5	4	3	4
PAH	p.R408W	germline	High	1	VarChat	6	5	5	5	5	5
PAH	p.R408W	germline	High	2	Gpt-4o	6	3	5	4	4	4
PAH	p.R408W	germline	High	3	MistralAI	6	4	5	4	3	3
PAH	p.R408W	germline	High	4	ScholarAI	6	5	5	4	3	3
PAH	p.R408W	germline	High	5	Perplexity	6	4	4	3	3	3
G6PD	p.S188F	germline	High	1	Perplexity	6	2	4	3	3	2
G6PD	p.S188F	germline	High	2	MistralAI	6	3	4	4	3	3
G6PD	p.S188F	germline	High	3	ScholarAI	6	2	4	2	1	1
G6PD	p.S188F	germline	High	4	Gpt-4o	6	4	4	4	4	4
G6PD	p.S188F	germline	High	5	VarChat	6	5	5	4	5	5
KCNQ1	p.Ala341Glu	germline	High	1	VarChat	6	4	3	4	3	3
KCNQ1	p.Ala341Glu	germline	High	2	Perplexity	6	2	2	3	3	2
KCNQ1	p.Ala341Glu	germline	High	3	MistralAI	6	4	5	4	5	4
KCNQ1	p.Ala341Glu	germline	High	4	ScholarAI	6	4	5	4	1	3
KCNQ1	p.Ala341Glu	germline	High	5	Gpt-4o	6	3	5	3	4	4
PRPH2	p.L185P	germline	High	1	MistralAI	6	5	5	5	4	5
PRPH2	p.L185P	germline	High	2	VarChat	6	5	5	4	5	4
PRPH2	p.L185P	germline	High	3	ScholarAI	6	4	3	4	3	3
PRPH2	p.L185P	germline	High	4	Gpt-4o	6	3	5	3	4	3
PRPH2	p.L185P	germline	High	5	Perplexity	6	2	2	2	2	2
BMPR2	p.R491W	germline	High	1	Gpt-4o	6	3	4	3	4	3
BMPR2	p.R491W	germline	High	2	ScholarAI	6	3	2	3	3	2
BMPR2	p.R491W	germline	High	3	Perplexity	6	2	4	2	3	1
BMPR2	p.R491W	germline	High	4	VarChat	6	4	5	5	5	5
BMPR2	p.R491W	germline	High	5	MistralAI	6	4	4	4	3	3
