## Supplementary material for "Benchmarking generative AI tools for literature retrieval and summarization in genomic variant interpretation": mapping_tools.csv

Gene	Variant	Type	Tool1	Tool2	Tool3	Tool4	Tool5
ATM	c.496G>C	Germline	VarChat	Gpt-4o	MistralAI	ScholarAI	Perplexity
CFTR	c.571T>G	Germline	MistralAI	ScholarAI	Perplexity	VarChat	Gpt-4o
BBS12	c.355G>A	Germline	Perplexity	MistralAI	ScholarAI	Gpt-4o	VarChat
TREX1	c.290G>A	Germline	Gpt-4o	VarChat	ScholarAI	MistralAI	Perplexity
WAS	c.256C>T	Germline	ScholarAI	Gpt-4o	MistralAI	VarChat	Perplexity
MTHFR	c.C677T	Germline	VarChat	ScholarAI	Gpt-4o	MistralAI	Perplexity
RAG1	c.256_257del	Germline	Perplexity	Gpt-4o	VarChat	ScholarAI	MistralAI
SLC24A5	rs1426654	Germline	Gpt-4o	MistralAI	ScholarAI	Perplexity	VarChat
SERPINA1	c.1096G>A	Germline	VarChat	Perplexity	MistralAI	ScholarAI	Gpt-4o
HBB	c.20A>T	Germline	MistralAI	VarChat	ScholarAI	Gpt-4o	Perplexity
FAS	p.Arg250Gln	Germline	VarChat	ScholarAI	Gpt-4o	MistralAI	Perplexity
HTT	c.529-3C>T	Germline	Perplexity	Gpt-4o	VarChat	ScholarAI	MistralAI
PAH	p.R408R	Germline	MistralAI	ScholarAI	Perplexity	VarChat	Gpt-4o
UBE3A	c.2616_*6del	Germline	Gpt-4o	MistralAI	ScholarAI	Perplexity	VarChat
LMNA	p.R482W	Germline	ScholarAI	Perplexity	Gpt-4o	VarChat	MistralAI
PAH	p.R408W	Germline	VarChat	Gpt-4o	MistralAI	ScholarAI	Perplexity
G6PD	p.S188F	Germline	Perplexity	MistralAI	ScholarAI	Gpt-4o	VarChat
KCNQ1	p.Ala341Glu	Germline	VarChat	Perplexity	MistralAI	ScholarAI	Gpt-4o
PRPH2	p.L185P	Germline	MistralAI	VarChat	ScholarAI	Gpt-4o	Perplexity
BMPR2	p.R491W	Germline	Gpt-4o	ScholarAI	Perplexity	VarChat	MistralAI
EGFR	p.A289V	Somatic	ScholarAI	Perplexity	VarChat	MistralAI	Gpt-4o
SMAD4	p.R361C	Somatic	MistralAI	VarChat	ScholarAI	Perplexity	Gpt-4o
RET	p.S649L	Somatic	Gpt-4o	Perplexity	VarChat	ScholarAI	MistralAI
STK11	rs121913321	Somatic	VarChat	Gpt-4o	MistralAI	Perplexity	ScholarAI
APC	p.W699*	Somatic	MistralAI	Perplexity	Gpt-4o	ScholarAI	VarChat
TSC1	rs118203599	Somatic	Perplexity	ScholarAI	VarChat	Gpt-4o	MistralAI
CCND1	p.T286I	Somatic	ScholarAI	VarChat	Perplexity	MistralAI	Gpt-4o
BRCA1	p.R841W	Somatic	Gpt-4o	Perplexity	VarChat	ScholarAI	MistralAI
TP53	c.11C>T	Somatic	VarChat	MistralAI	ScholarAI	Perplexity	Gpt-4o
BRAF	p.Q609H	Somatic	MistralAI	ScholarAI	Gpt-4o	VarChat	Perplexity
TOP1	p.G359E	Somatic	VarChat	ScholarAI	Gpt-4o	MistralAI	Perplexity
HER2	p.G776V	Somatic	Perplexity	Gpt-4o	VarChat	ScholarAI	MistralAI
TET2	p.H1778R	Somatic	VarChat	Perplexity	MistralAI	ScholarAI	Gpt-4o
ARID1A	p.R1989*	Somatic	Gpt-4o	VarChat	ScholarAI	MistralAI	Perplexity
SMARCA4	p.R1192C	Somatic	ScholarAI	Gpt-4o	MistralAI	VarChat	Perplexity
BRCA2	p.S1882*	Somatic	Gpt-4o	VarChat	Perplexity	ScholarAI	MistralAI
ALK	p.R401L	Somatic	MistralAI	ScholarAI	Perplexity	VarChat	Gpt-4o
PIK3CA	p.E545K	Somatic	Perplexity	VarChat	ScholarAI	Gpt-4o	MistralAI
POLE	p.T457R	Somatic	Gpt-4o	MistralAI	ScholarAI	Perplexity	VarChat
IDH1	p.R132H	Somatic	VarChat	Gpt-4o	MistralAI	ScholarAI	Perplexity
