## Supplementary material for "Benchmarking generative AI tools for literature retrieval and summarization in genomic variant interpretation": variants_benchmark.xlsx

### Sheet: Sheet1
Gene	Variant	Type	Type	literature
EGFR	p.A289V	Somatic	Pathogenic	High
SMAD4	p.R361C	Somatic	Pathogenic	High
RET	p.S649L	Somatic	Pathogenic	High
STK11	rs121913321	Somatic	Pathogenic	High
APC	p.W699*	Somatic	Pathogenic	Medium
TSC1	rs118203599	Somatic	Pathogenic	Medium
CCND1	p.T286I	Somatic	Pathogenic	Low
BRCA1	p.R841W	Somatic	Likely Neutral	High
TP53	c.11C>T	Somatic	Likely Neutral	Medium
BRAF	p.Q609H	Somatic	Likely Neutral	Low
TOP1	p.G359E	Somatic	Pathogenic	Low
HER2	p.G776V	Somatic	Pathogenic	High
TET2	p.H1778R	Somatic	Ambiguous	High
ARID1A	p.R1989*	Somatic	Pathogenic	High
SMARCA4	p.R1192C	Somatic	Pathogenic	Low
BRCA2	p.S1882*	Somatic	Pathogenic	High
ALK	p.R401L	Somatic	Pathogenic	Low
PIK3CA	p.E545K	Somatic	Pathogenic	High
POLE	p.T457R	Somatic	Likely Neutral	Low
IDH1	p.R132H	Somatic	Pathogenic	High
ATM	c.496G>C	germline	Pathogenic	Low
CFTR	c.571T>G	germline	Pathogenic	Low
BBS12	c.355G>A	germline	Pathogenic	Low
TREX1	c.290G>A	germline	Pathogenic	Medium
WAS	c.256C>T	germline	Pathogenic	Medium
MTHFR	c.C677T	germline	Pathogenic	High
RAG1	c.256_257del	germline	Pathogenic	High
SLC24A5	rs1426654	germline	Likely Neutral	High
SERPINA1	c.1096G>A	germline	Pathogenic	High
HBB	c.20A>T	germline	Pathogenic	High
FAS	p.Arg250Gln	germline	Pathogenic	Low
HTT	c.529-3C>T	germline	Likely Neutral	Low
PAH	p.R408R	germline	Likely Neutral	Low
UBE3A	c.2616_*6del	germline	Pathogenic	Low
LMNA	p.R482W	germline	Pathogenic	High
PAH	p.R408W	germline	Pathogenic	High
G6PD	p.S188F	germline	Pathogenic	High
KCNQ1	p.Ala341Glu	germline	Pathogenic	High
PRPH2	p.L185P	germline	Pathogenic	High
BMPR2	p.R491W	germline	Pathogenic	High
